# Central activation of catecholamine-independent lipolysis drives the end-stage catabolism of all adipose tissues

**DOI:** 10.1101/2024.07.30.605812

**Authors:** Xiao Zhang, Anurag Majumdar, Clara Kim, Brian Kleiboeker, Kristann L Magee, Brian S Learman, Steven A Thomas, Irfan J Lodhi, Ormond A MacDougald, Erica L Scheller

## Abstract

Several adipose depots, including constitutive bone marrow adipose tissue (cBMAT), resist conventional lipolytic cues, making them metabolically non-responsive. However, under starvation, wasting, or cachexia, the body can eventually catabolize these stable adipocytes through unknown mechanisms. To study this, we developed a mouse model of brain-evoked depletion of all fat, including cBMAT, independent of food intake. Genetic, surgical, and chemical approaches demonstrated that depletion of stable fat required adipose triglyceride lipase-dependent lipolysis but was independent of local nerves, the sympathetic nervous system, and catecholamines. Instead, concurrent hypoglycemia and hypoinsulinemia activated a potent catabolic state by suppressing lipid storage and increasing catecholamine-independent lipolysis via downregulation of cell-autonomous lipolytic inhibitors *Acvr1c, G0s2, and Npr3*. This was also sufficient to delipidate classical adipose depots. Overall, this work defines unique adaptations of stable adipocytes to resist lipolysis in healthy states while isolating a potent *in vivo* neurosystemic pathway by which the body can rapidly catabolize all adipose tissues.
