## Supplemental Table 1 for "Central activation of catecholamine-independent lipolysis drives the end-stage catabolism of all adipose tissues"

### Sheet: Sheet1
Gene ID	Gene Symbol	Enrichment CV vs LV (WT_PBS_CV / WT PBS_LV)	Female Log2FC (WT_Lep_CV / WT_PBS_CV)	Female Qvalue (WT_Lep_CV / WT_PBS_CV)	Male Log2FC (WT_Lep_CV / WT_PBS_CV)	Male Qvalue (WT_Lep_CV / WT_PBS_CV)
17123	Madcam1	127.562	2.21578	7.9382e-39	2.40225	2.3264e-19
106565	Dlk2	6.37313	1.13405	1.15411e-05	1.58039	0.00231886
234564	Ces1f	23.675	1.11756	1.67091e-07	1.04957	0.000321533
235674	Acaa1b	11.4018	0.903996	0.000292907	1.88663	3.50031e-05
26457	Slc27a1	8.21759	0.894706	5.86532e-08	1.07728	4.76092e-12
69142	Cd209f	12.407	0.863861	0.00049721	0.853681	0.0456799
17167	Marco	2.64286	0.750649	0.0124133	2.73507	2.44502e-09
17312	Clec10a	7.25201	0.733452	2.04068e-05	0.934046	8.88886e-06
20612	Siglec1	3.58323	0.726013	7.25751e-05	0.985465	0.0109043
13120	Cyp4b1	2.24412	0.725248	4.33705e-05	0.98177	7.51159e-07
84506	Hamp	5.70718	0.690135	0.00730696	5.89174	1.60555e-11
381680	Nxpe5	3.37313	0.659405	0.0275965	0.754188	0.0237827
12504	Cd4	2.35365	0.63417	0.00010065	0.747921	0.00337549
100042856	Gvin2	1.59731	0.615517	0.0279963	0.914957	0.00279982
12051	Bcl3	1.043	0.554077	0.00573325	0.51779	0.00154759
94242	Tinagl1	1.27005	0.554043	0.000187403	0.613482	2.13047e-05
56696	Gpr132	1.61427	0.543036	0.00833337	1.10482	0.007772
69550	Bst2	1.08557	0.528415	0.000181032	0.490046	0.0418763
16918	Mycl	2.31701	0.527629	0.0339265	0.556609	0.0243324
14872	Gstt2	1.399	0.51609	0.000143252	0.683261	0.00162451
434341	Nlrc5	2.04463	0.510384	0.037905	0.619965	0.0154268
54357	Epb41l4b	3.26469	0.502452	0.000204927	0.603168	0.00303473
72157	Pgm1	5.44265	-0.519209	0.0220924	-0.490804	0.0183412
18162	Npr3	114.367	-0.525484	0.000963608	-0.496371	0.00343526
218454	Lhfpl2	3.13927	-0.528039	6.3778e-05	-0.653435	0.00129159
17305	Mfng	3.33586	-0.536233	0.00111238	-0.469839	0.00230767
17449	Mdh1	2.77968	-0.546159	0.0010263	-0.472435	0.00368981
238076	Kcns3	13.2976	-0.559084	4.30895e-06	-0.525807	0.000717669
67512	Agpat2	1.55546	-0.566457	0.0074563	-0.528417	0.023779
66112	Mtarc1	15.0746	-0.571061	0.0351088	-0.6867	0.0300275
27280	Phlda3	19.9155	-0.598662	0.000598291	-0.567883	0.0118171
70784	Rasl12	12.8512	-0.598723	6.47122e-05	-0.586489	0.0104771
56506	Cib2	2.81257	-0.609367	0.0233295	-0.93766	3.20019e-10
259300	Ehd2	18.0778	-0.610786	1.90321e-07	-0.473558	0.000194597
382075	Odf3l1	33.0294	-0.619693	0.0316416	-0.715112	0.042922
17436	Me1	9.77159	-0.639726	0.00328987	-0.53487	0.000630334
269275	Acvr1c	153.938	-0.647853	0.000471253	-0.583269	0.00115045
76219	Arxes1	9.28571	-0.651091	0.0297012	-1.31189	0.0483818
19662	Rbp4	23.8193	-0.65745	0.00135831	-0.553908	0.00731152
12350	Car3	23.112	-0.664419	0.000302142	-0.493084	0.000328432
14104	Fasn	14.0138	-0.667385	0.0111468	-0.91083	2.15325e-05
11761	Aox1	48.4448	-0.668788	1.19277e-09	-0.473218	0.00250567
14373	G0s2	3.39368	-0.674643	0.0319707	-1.91732	4.65285e-10
20646	Snrpn	6.41788	-0.681981	0.00193254	-0.556513	5.87153e-06
16369	Irs3	10.0319	-0.683077	0.0101496	-0.894078	0.0248787
12390	Cav2	9.05814	-0.696218	1.04385e-09	-0.460567	5.4793e-08
14871	Gstt1	5.63096	-0.705324	1.76172e-10	-0.738723	0.000172067
84004	Mcam	15.0464	-0.708492	5.26909e-11	-0.644001	6.11501e-08
100503924	Fcor	3.82605	-0.710263	0.0133915	-1.17699	0.000890386
11450	Adipoq	58.6657	-0.71199	0.00206896	-0.831215	0.000341197
268595	D430019H16Rik	18.9474	-0.717055	0.0106757	-1.13814	0.014085
18213	Ntrk3	10.5824	-0.726429	0.00371085	-0.839578	8.72435e-05
621603	Aldh3b2	1.01716	-0.745073	0.00852257	-1.07025	3.23029e-05
213603	Slc44a3	41.7857	-0.745834	0.000406057	-1.16461	1.79128e-05
13167	Dbi	4.70487	-0.747454	0.00203973	-0.782754	3.21201e-05
68952	Tlcd3b	8.41057	-0.752294	0.00103241	-0.590043	0.00410136
330863	Trim67	8	-0.75578	0.0111001	-1.30454	0.000664061
22673	Zfp185	29.6327	-0.760752	9.06489e-06	-0.520237	0.00161223
14860	Gsta4	17.6706	-0.772638	6.25236e-08	-0.55444	1.57854e-05
225845	Plaat3	2.99669	-0.779716	6.17511e-05	-0.757899	1.18416e-07
235135	Tmem45b	6.84202	-0.786512	0.00890545	-1.42815	7.12213e-07
16890	Lipe	16.8106	-0.79673	0.000233227	-0.872559	4.15485e-06
12389	Cav1	14.2237	-0.803547	3.62181e-17	-0.477407	0.000289092
67484	Eepd1	4.92464	-0.826849	2.60703e-05	-0.70136	0.000790618
64085	Clstn2	9.28205	-0.830745	0.000305814	-0.739862	0.027644
494504	Apcdd1	17.6722	-0.83406	1.39043e-09	-0.933896	1.09028e-09
76282	Gpt	11.0234	-0.846574	0.0042535	-1.59215	1.62897e-05
16846	Lep	230.208	-0.868599	0.000385061	-8.1194	2.00432e-19
107476	Acaca	10.458	-0.872067	7.92815e-08	-0.837472	1.09939e-10
67468	Mmd	3.69894	-0.885693	2.99944e-11	-0.748436	9.7213e-08
624219	Angptl8	6.23662	-0.931733	0.00133706	-2.06215	0.000356563
20618	Sncg	7.97578	-0.990935	1.57129e-06	-0.896279	3.20101e-06
223917	Krt79	149.833	-1.00713	0.000401496	-1.26305	0.00583424
57890	Il17re	25.9655	-1.01564	0.000121815	-0.969963	0.0127727
103968	Plin1	244.682	-1.02664	1.51276e-05	-1.2194	1.1067e-06
11754	Aoc3	79.0655	-1.02848	1.13219e-06	-0.84663	7.60136e-06
319942	A530016L24Rik	89.6184	-1.04748	2.17855e-06	-1.4013	7.58772e-08
19116	Prlr	49.6667	-1.05982	5.35817e-06	-0.644801	0.0232598
64435	Fcamr	106.5	-1.06642	0.000136422	-1.02324	0.0414271
16005	Igfals	45.1477	-1.07329	4.08085e-06	-1.28144	0.000111633
67800	Dgat2	4.66512	-1.15005	2.99944e-11	-1.0982	5.40024e-10
71664	Mettl7b	160.833	-1.16146	4.33972e-06	-1.22265	8.50035e-05
26358	Aldh1a7	1.54446	-1.21111	2.62006e-06	-1.72392	2.10564e-05
57435	Plin4	85.3617	-1.22946	9.60445e-11	-1.10685	1.60536e-11
12038	Bche	69.9574	-1.30563	2.42984e-11	-0.995843	1.83631e-07
84112	Sucnr1	26.9333	-1.32412	1.23635e-09	-1.80156	8.26426e-06
11539	Adora1	24.5357	-1.38676	3.36798e-23	-1.7195	2.06328e-16
108812	Flacc1	25.5	-1.39282	3.42701e-08	-1.1052	0.00650923
22095	Tshr	12.1913	-1.44483	3.47123e-19	-1.0065	1.30968e-05
20249	Scd1	113.28	-1.50514	1.54157e-18	-0.841311	1.14012e-05
23945	Mgll	7.55879	-1.50623	1.87127e-31	-1.14631	9.67662e-17
68800	Prr32	424	-1.74711	1.05507e-11	-3.55265	4.45613e-06
237858	Trarg1	15.6207	-1.82628	8.79482e-26	-1.71706	9.19398e-10
72832	Crtac1	5.45972	-1.82961	5.86366e-25	-2.58821	2.1557e-20
242721	Klhdc7a	90.8421	-1.86248	1.16577e-21	-1.55788	1.99813e-08
18111	Nnat	29.7948	-2.30416	4.89083e-25	-3.71487	2.0768e-21
244757	Glb1l2	203.033	-2.31834	1.26262e-29	-2.39821	6.13357e-21
Supplemental Table 1. List of differentially expressed genes (DEGs). CV = caudal vertebrae (cBMAT filled). LV = lumbar vertebrae (no fat control). Log2FC = log base 2 fold change. Q-value = corrected P-value. WT = wild type control. Lep = ICV leptin treated. PBS = ICV PBS treated.
