## Supplemental Table 2 for "Central activation of catecholamine-independent lipolysis drives the end-stage catabolism of all adipose tissues"

### Sheet: Sheet1
Gene Name	Forward Primer Sequence (5'-3')	Reverse Primer Sequence (5'-3')
Tbp	ACCTTATGCTCAGGGCTTGG	GCCGTAAGGCATCATTGGAC
Ppia	CACCGTGTTCTTCGACATCA	CAGTGCTCAGAGCTCGAAAGT
Fasn	AGCGGTCTGGAAAGCTGAAG	CAGTGTTCGTTCCTCGGAGT
Acaca	GAGGCGGATATCTGCTGAGAC	ATCGGGAGTGCTGGTTTAGC
Srebf1c	CTGTCGGGGTAGCGTCTG	GCAGGCTGTAGGATGGTGAG
Cd36	ATCAAGCTCCTTGGCATGGT	ACACACCACCATTTCTTCTCCT
Supplemental Table 2. qPCR Primer Sequences
