## Supplemental Table 3 for "Central activation of catecholamine-independent lipolysis drives the end-stage catabolism of all adipose tissues"

### Sheet: Sheet1
Antibodies
Target	Dilution	Company	Cat. No.	Secondary	Dilution
P-HSL (Serine 563)	1:1,000	Cell Signaling	4139	HRP Anti-Rabbit	1:5,000
HSL	1:1,000	Cell Signaling	4107	HRP Anti-Rabbit	1:5,000
P-PLIN1 (Serine 522)	1:1,000	VALA Sciences	4856	HRP Anti-Mouse	1:5,000
PLIN1	1:1,000	Progen Biotechnik	GP29	HRP Anti-guinea pig	1:5,000
ERK1/2	1:1,000	Cell Signaling	9102	HRP Anti-Rabbit	1:5,000
alpha-Tubulin	1:5,000	ProteinTech	11224-1-AP	HRP Anti-Rabbit	1:5,000
Supplemental Table 3. Antibodies and dilutions.
